# Complete360: A Multi-Omics Liquid Biopsy Platform with Attomole Sensitivity and High Reproducibility

**DOI:** 10.1101/2025.05.16.654403

**Authors:** Raghothama Chaerkady, Liang Zhao, Anirudh Kashyap, Morgan Fair, Qing Wang

## Abstract

Advancements in liquid biopsy platforms can uncovered disease-associated molecular changes that may indicate disease. Despite recent progress in the detection of a number of analytes, the current liquid biopsy platforms struggle with specificity, sensitivity, and reproducibility, limiting their clinical utility and high-throughput applicability. Here, we describe an ultra-sensitive mass spectrometry-based liquid biopsy platform, *Complete360*, with an optimized library of detection parameters, meticulously refined assays to enable the simultaneous detection and quantification of a broad range of body-fluid proteins, metabolites, and lipids. The system addresses sample-specific and target-specific noises, as well as the micro-environments of proteomics during co-elution, achieving unprecedented levels of reproducibility, specificity, and sensitivity. This platform has facilitated the detection and quantification of numerous multi-omics signatures in human plasma samples, uncovering novel disease mechanisms never identified by previous approaches. Our study establishes a platform for rapid discovery and validation of molecular changes in disease panels, demonstrating its potential utilities in applications meeting clinical regulation guidelines.
