## Supplementary material for "Complete360: A Multi-Omics Liquid Biopsy Platform with Attomole Sensitivity and High Reproducibility": Table 1

### Sheet: Sheet1
Sequence	Uniprot ID	Protein Name	Gene Name	CV observed from Complete360	Average Concentration (pg/mL)
1	Q86X55	Histone-arginine methyltransferase CARM1	CARM1	0.059	19
2	Q8N1Q1	Carbonic anhydrase 13	CA13	0.04	27
3	Q17RW2	Collagen alpha-1(XXIV) chain	COL24A1	0.052	52
4	P46459	Vesicle-fusing ATPase	NSF	0.06	59
5	Q9Y2Q3	Glutathione S-transferase kappa 1	GSTK1	0.02	110
6	P58499	Protein FAM3B	FAM3B	0.056	150
7	Q9C0C9	(E3-independent) E2 ubiquitin-conjugating enzyme	UBE20	0.042	220
8	O60493	Sorting nexin-3	SNX3	0.057	270
9	O43915	Vascular endothelial growth factor D (VEGF-D)	VEGFD	0.014	410
10	Q16531	DNA damage-binding protein 1	DDB1	0.022	440
11	P22223	Cadherin-3	CDH3	0.058	510
12	Q15185	Prostaglandin E synthase 3	PTGES3	0.034	660
13	P51858	Hepatoma-derived growth factor	HDGF	0.019	790
14	Q9H3T3	Semaphorin-6B	SEMA6B	0.032	1100
15	Q9Y613	FH1/FH2 domain-containing protein 1	FHOD1	0.024	1300
16	P19338	Nucleolin	NCL	0.029	1400
17	P30153	Serine/threonine-protein phosphatase 2A	PPP2R1A	0.033	2000
18	Q8IUX7	Adipocyte enhancer-binding protein 1	AEBP1	0.044	2700
19	Q9UHG2	ProSAAS	PCSK1N	0.023	3300
20	Q96C24	Synaptotagmin-like protein 4	SYTL4	0.023	3300
21	Q6NUS6	Tectonic-3	TCTN3	0.052	4400
22	P21399	Cytoplasmic aconitate hydratase (Aconitase)	ACO1	0.023	10000
23	Q15691	Microtubule-associated protein RP/EB family member 1	MAPRE1	0.046	11000
24	P08319	All-trans-retinol dehydrogenase [NAD(+)]ADH4	ADH4	0.023	20000
25	O15204	ADAM DEC1	ADAMDEC1	0.022	28000
26	P14923	Junction plakoglobin	JUP	0.022	64000
27	P02008	Hemoglobin subunit zeta	HBZ	0.059	80000
28	P04211	Immunoglobulin lambda variable 7-43	IGLV7-43	0.055	130000
29	P06753	Tropomyosin alpha-3 chain	TPM3	0.07	170000
30	P55056	Apolipoprotein C-IV	APOCA	0.03	1000000
31	P01591	Immunoglobulin J chain	JCHAIN	0.042	2200000
32	Q6UXB8	Peptidase inhibitor 16	PI16	0.041	2900000
33	A0A087WSY6	Immunoglobulin kappa variable 3D-15	IGKV3D-15	0.065	5800000
34	P60709	Actin, cytoplasmic 1	ACTB	0.038	5800000
35	P01602	Immunoglobulin kappa variable 1-5	IGKV1-5	0.041	8400000
36	P02750	Leucin-rich alpha-2-glycoprotein	LRG1	0.023	25000000
